# Scalable nonparametric clustering with unified marker gene selection for single-cell RNA-seq data

**DOI:** 10.1101/2024.02.11.579839

**Authors:** Chibuikem Nwizu, Madeline Hughes, Michelle L. Ramseier, Andrew W. Navia, Alex K. Shalek, Nicolo Fusi, Srivatsan Raghavan, Peter S. Winter, Ava P. Amini, Lorin Crawford

**Affiliations:** Center for Computational Molecular Biology, Brown University, Providence, RI, USA; Warren Alpert Medical School of Brown University, Providence, RI, USA; Microsoft Research, Cambridge, MA, USA; Broad Institute of MIT and Harvard, Cambridge, MA, USA; Institute for Medical Engineering and Science, Massachusetts Institute of Technology, Cambridge, MA, USA; Koch Institute for Integrative Cancer Research, Massachusetts Institute of Technology, Cambridge, MA, USA; Department of Chemistry, Massachusetts Institute of Technology, Cambridge, MA, USA; Ragon Institute of MGH, MIT, and Harvard, Cambridge, MA, USA; Department of Medical Oncology, Dana-Farber Cancer Institute, Boston, MA, USA; Harvard Medical School, Boston, MA, USA; Department of Medicine, Brigham and Women’s Hospital, Boston, MA, USA

## Abstract

Clustering is commonly used in single-cell RNA-sequencing (scRNA-seq) pipelines to characterize cellular heterogeneity. However, current methods face two main limitations. First, they require user-specified heuristics which add time and complexity to bioinformatic workflows; second, they rely on post-selective differential expression analyses to identify marker genes driving cluster differences, which has been shown to be subject to inflated false discovery rates. We address these challenges by introducing nonparametric clustering of single-cell populations (NCLUSION): an infinite mixture model that leverages Bayesian sparse priors to identify marker genes while simultaneously performing clustering on single-cell expression data. NCLUSION uses a scalable variational inference algorithm to perform these analyses on datasets with up to millions of cells. Through simulations and analyses of publicly available scRNA-seq studies, we demonstrate that NCLUSION (i) matches the performance of other state-of-the-art clustering techniques with significantly reduced runtime and (ii) provides statistically robust and biologically relevant transcriptomic signatures for each of the clusters it identifies. Overall, NCLUSION represents a reliable hypothesis-generating tool for understanding patterns of expression variation present in single-cell populations.
