## Supplementary Table 3 for "Scalable nonparametric clustering with unified marker gene selection for single-cell RNA-seq data"

### Sheet: NCLUSION
Annotation	Cluster_1	Cluster_2	Cluster_3	Cluster_4	Cluster_5	Cluster_6	Cluster_7	Cluster_8	Cluster_9	Cluster_10	Cluster_11
b_cells	0.999207	0	9.91867e-05	0	9.91867e-05	0.000198373	0.00029756	0	9.91867e-05	0	0
cd56_nk	0.000119289	0.982822	0.000357867	0.000119289	0	0.0143147	0	0.0021472	0	0	0.000119289
cd14_monocytes	0.00114899	0.000382995	0.960552	0	0.00651092	0.00153198	0.00114899	0	0.0225967	0.00612792	0
cd34	0.0392114	0.000758232	0.0795061	0.542894	0.000108319	0.00238302	0	0.00736568	0.327556	0.000216638	0
regulatory_t	0	0	0	0.00019497	0.218074	0.0171573	0.313901	9.74849e-05	0.000682394	0.449893	0
memory_t	0	0	0	0.00176056	0.0591745	0.792547	0.00606416	0.0515454	9.78091e-05	0.0888106	0
naive_t	0	0	0	0.000763723	0.00315036	0.000859189	0.907303	0.000763723	0.00171838	0.0854415	0
naive_cytotoxic	0.000335317	0.000251488	0	0	0.000754464	0.0127421	0.00410764	0.979965	8.38293e-05	0.00176042	0
cytotoxic_t	0	0.0407484	0	0	0.00666079	0.394946	0.00205701	0.550495	0	0.00509354	0
cd4_t_helper	0	8.91902e-05	0	0.000356761	0.0504816	0.0122191	0.520246	8.91902e-05	0.00187299	0.414645	0

### Sheet: SOUP
Annotation	Cluster_1	Cluster_2	Cluster_3	Cluster_4	Cluster_5
b_cells	0.987304	0	0.0044634	0.00803412	0.000198373
cd56_nk	0.00286294	0.992127	0	0.000357867	0.00465227
cd14_monocytes	0.30946	0.000382995	0.672156	0.00842589	0.00957488
cd34	0.0548094	0.000866551	0.0594671	0.882474	0.00238302
regulatory_t	0.0012673	0	0.000487424	0.000487424	0.997758
memory_t	0.00596635	0.00136933	9.78091e-05	0.00195618	0.99061
naive_t	0.000477327	0	0	0.0027685	0.996754
naive_cytotoxic	0.00695783	0.000586805	0	8.38293e-05	0.992372
cytotoxic_t	0.0119502	0.108434	0	0.000293858	0.879322
cd4_t_helper	0.000802711	8.91902e-05	0.000535141	0.00124866	0.997324

### Sheet: leiden_knn
Annotation	Cluster_1	Cluster_2	Cluster_3	Cluster_4	Cluster_5	Cluster_6
b_cells	0.998909	0	9.91867e-05	0.000396747	0.00059512	0
cd56_nk	0.000119289	0.784564	0.000357867	0.0362639	0.144578	0.0341167
cd14_monocytes	0.00114899	0	0.981233	0.0076599	0.00459594	0.00536193
cd34	0.0392114	0.000433276	0.12175	0.836005	0.00162478	0.00097487
regulatory_t	0.00019497	0	0.000682394	0.0133554	0.422207	0.56356
memory_t	0	0.000391236	0.000195618	0.011248	0.399159	0.589006
naive_t	0.000190931	0	0.000190931	0.00343675	0.823675	0.172506
naive_cytotoxic	0.000251488	8.38293e-05	8.38293e-05	0.000419147	0.835192	0.16397
cytotoxic_t	0	0.0194926	9.79528e-05	0.00323244	0.610246	0.366931
cd4_t_helper	0	0.00017838	0.000713521	0.00758116	0.543882	0.447645

### Sheet: scCCESS_SIMLR
Annotation	Cluster_1	Cluster_2	Cluster_3	Cluster_4	Cluster_5	Cluster_6	Cluster_7	Cluster_8	Cluster_9	Cluster_10	Cluster_11	Cluster_12
b_cells	0.999405	0	0	0	0.00059512	0	0	0	0	0	0	0
cd56_nk	0.000357867	0.256352	0.000715734	0	0.732673	0.00501014	0.000596445	0	0.00429441	0	0	0
cd14_monocytes	0.0363845	0	0.9054	0.00114899	0.0532363	0.000382995	0.00268097	0	0.00076599	0	0	0
cd34	0.042786	0.000216638	0.155654	0.266031	0.00823224	0.000108319	0.1263	0.13594	0.00129983	0.229311	0.0287045	0.00541594
regulatory_t	0.00019497	0.073991	0.000487424	0.00019497	0.909242	0.0107233	9.74849e-05	0	0.00467927	0	0	0.00038994
memory_t	0.00146714	0.0681729	9.78091e-05	0.000195618	0.896714	0.0232786	0.000293427	0.000195618	0.00821596	0.000880282	0.000195618	0.000293427
naive_t	0.000190931	0.136134	0.000381862	0.000190931	0.856993	0.00171838	0.00105012	0.000477327	0.00210024	0.000381862	0.000381862	0
naive_cytotoxic	0.000419147	0.120127	0.000167659	0	0.872999	0.00452678	0	0	0.00176042	0	0	0
cytotoxic_t	0.000195906	0.0732687	0	0	0.9091	0.0112646	9.79528e-05	0	0.00597512	0	0	9.79528e-05
cd4_t_helper	0.00017838	0.114877	0.000802711	8.91902e-05	0.873439	0.00615412	0.000535141	8.91902e-05	0.00312166	0.00026757	0.000356761	8.91902e-05

### Sheet: scLCA
Annotation	Cluster_1	Cluster_2	Cluster_3	Cluster_4	Cluster_5
b_cells	0.999405	0	9.91867e-05	0.000396747	9.91867e-05
cd56_nk	0	0.988668	0.000238578	0.00441369	0.00668019
cd14_monocytes	0.00191498	0.00076599	0.978935	0.00191498	0.0164688
cd34	0.0484185	0.000758232	0.110485	0.823765	0.0165728
regulatory_t	9.74849e-05	0	0.00019497	0.242445	0.757263
memory_t	0	9.78091e-05	9.78091e-05	0.124511	0.875293
naive_t	0	0	9.54654e-05	0.983675	0.0162291
naive_cytotoxic	0.000335317	0.000251488	0	0.985665	0.013748
cytotoxic_t	0	0.0432951	0	0.571065	0.38564
cd4_t_helper	0.00017838	8.91902e-05	0.000535141	0.563325	0.435872

### Sheet: seurat
Annotation	Cluster_1	Cluster_2	Cluster_3	Cluster_4	Cluster_5	Cluster_6	Cluster_7	Cluster_8	Cluster_9	Cluster_10	Cluster_11	Cluster_12	Cluster_13	Cluster_14	Cluster_15
b_cells	0.788137	0	9.91867e-05	0	0	9.91867e-05	0	0.000198373	0	0	0.211466	0	0	0	0
cd56_nk	0	0.990815	0.000238578	0.0021472	0	0.000357867	0	0.000119289	0.00608374	0.000119289	0	0	0.000119289	0	0
cd14_monocytes	0.000382995	0	0.936806	0	0.00957488	0	0.000382995	0	0	0.000382995	0	0.000382995	0.00536193	0.0467254	0
cd34	0.0343371	0.000433276	0.000324957	0.537912	0	0.000108319	0	0.0017331	0.00097487	0.294952	0.00509099	0	0.124133	0	0
regulatory_t	0	0	0	0.00019497	0.618639	0.00721388	0.206083	0	0.000292455	0.000292455	0	0.165139	0	0.00038994	0.00175473
memory_t	0	0	0	0.00185837	0.00303208	0.9509	0	0.0199531	0.0221049	0	0	0.00205399	0	9.78091e-05	0
naive_t	0	0	0	0.000763723	0.0167064	0.000477327	0.929928	0.00190931	0.000190931	0.00162291	0	0.00229117	0	0.000763723	0.0453461
naive_cytotoxic	0.000335317	0.000167659	0	0	0.000502976	0.0170174	0.00184425	0.975689	0.0042753	0	0	0	8.38293e-05	8.38293e-05	0
cytotoxic_t	0	0.010285	0	0	0.000489764	0.0584778	0.000489764	0.529239	0.400627	0	0	0.000391811	0	0	0
cd4_t_helper	0	0	0	0.000445951	0.438102	0.00383518	0.495897	0.00026757	0.000891902	0.00124866	0	0.0339814	0	0.000802711	0.0245273
