## Supplementary Table 11 for "Scalable nonparametric clustering with unified marker gene selection for single-cell RNA-seq data"

### Sheet: NCLUSION
Annotation	Cluster_1	Cluster_2	Cluster_3	Cluster_4	Cluster_5	Cluster_6	Cluster_7	Cluster_8	Cluster_9	Cluster_10	Cluster_11	Cluster_12	Cluster_13	Cluster_14	Cluster_15	Cluster_16	Cluster_17	Cluster_18	Cluster_19	Cluster_20
Alveolar macrophages	0.109352	0	0.00112579	0	0	0	0.0282198	0	0	0	0	0	0	0	0	0	0.229436	0.631867	0	0
Tem/emra_CD8	0	0.00328203	0	0	0	0.00033952	0.00282933	0.0453825	0.000113173	0.00113173	0	0.941716	0.00475328	0	0.000452694	0	0	0	0	0
Classical monocytes	0.00153941	0	0.477217	0	0	0	0.0145731	0	0	0	0.000102627	0	0	0	0	0	0.00102627	0	0	0.505542
Plasma cells	0	0	0	0.0678622	0.00140647	0	0.0559072	0	0	0	0	0	0	0.874121	0.000703235	0	0	0	0	0
Memory B cells	0	0	0	0	0.985687	0	0.0136813	0	0.000631446	0	0	0	0	0	0	0	0	0	0	0
NK_CD16+	0	0.000401849	0	0	0	0.000200924	0.00984529	0.00401849	0	0	0	0.100663	0.884268	0	0.000401849	0.000200924	0	0	0	0
Intestinal macrophages	0.0964467	0	0.0558376	0	0	0	0.147208	0	0	0	0	0	0	0	0	0	0.700508	0	0	0
Tgd_CRTAM+	0	0	0	0	0	0.00138985	0.00555942	0.890202	0	0.00138985	0	0.0882557	0	0	0.0076442	0.00277971	0	0	0.00277971	0
Tnaive/CM_CD8	0	0.000659848	0	0	0	0.0287034	0.000329924	0.00461894	0.885846	0.0795117	0	0.000329924	0	0	0	0	0	0	0	0
Tnaive/CM_CD4	0	0	0	0	0	0.0753237	0.00196155	0.000392311	0.78776	0.134563	0	0	0	0	0	0	0	0	0	0
Teffector/EM_CD4	0	0.0347034	0	0	0	0.210934	0.00329585	0.0108569	0.0143466	0.719659	0	0.00252036	0	0	0.0036836	0	0	0	0	0
Trm/em_CD8	0	0.0119261	0	0.000198768	0	0.00377659	0.00973961	0.875373	0	0.00993838	0	0.0520771	0	0	0.0310078	0.00477042	0	0	0.00119261	0
Tfh	0	0.0020016	0	0	0	0.770016	0.00800641	0.00320256	0.00640512	0.209167	0	0	0	0	0.0010008	0	0	0	0.00020016	0
Trm_gut_CD8	0	0	0	0	0	0.00437845	0.00190367	0.00951837	0	0.00171331	0	0	0	0	0.0268418	0.368932	0	0	0.586712	0
MAIT	0	0.00704225	0	0	0	0.0809859	0.0457746	0.651408	0	0.151408	0	0.028169	0	0	0.0246479	0.00704225	0	0	0.00352113	0
T_CD4/CD8	0	0.00192864	0	0	0	0.099325	0.762777	0.0800386	0.00675024	0.0154291	0	0.0096432	0.00385728	0	0.0048216	0.00675024	0	0	0.00867888	0
Tregs	0	0.234976	0	0	0	0.417434	0.0205739	0.00649702	0.059556	0.25555	0	0	0	0	0.00378993	0.00108284	0	0	0.000541419	0
Mast cells	0	0	0	0	0	0	0.00361011	0	0	0.00120337	0.995187	0	0	0	0	0	0	0	0	0
Trm_Th1/Th17	0	0.00758294	0	0	0	0.0308057	0.00236967	0.0194313	0	0.0203791	0.000236967	0.00189573	0	0	0.872749	0.0130332	0	0	0.0315166	0
Naive B cells	0	0	0	0	0.989418	0	0.010582	0	0	0	0	0	0	0	0	0	0	0	0	0
NK_CD56bright_CD16-	0	0	0	0	0	0.00534759	0.026738	0.294118	0	0.00534759	0	0	0.647059	0	0.00534759	0.0106952	0	0	0.00534759	0
Trm_Tgd	0	0	0	0	0	0.000723066	0.00867679	0	0	0	0	0	0	0	0	0.741142	0	0	0.249458	0
MNP/B doublets	0	0	0	0.0105263	0.947368	0	0.0315789	0	0	0	0	0	0	0.0105263	0	0	0	0	0	0
Cycling	0.128	0.024	0.096	0.016	0	0	0	0	0	0	0	0	0	0	0	0	0.04	0.176	0	0.52
Intermediate macrophages	0.120301	0	0.142857	0	0	0	0.0601504	0	0	0	0	0	0	0	0	0	0.669173	0.0075188	0	0
Plasmablasts	0	0	0	0.884138	0.00137931	0	0.0455172	0	0	0	0	0	0	0.0689655	0	0	0	0	0	0
ABCs	0	0	0	0.0140845	0.978873	0	0	0	0	0.00704225	0	0	0	0	0	0	0	0	0	0
Cycling T&NK	0	0.829167	0	0.0333333	0	0.00416667	0.025	0.0333333	0	0.00416667	0	0.0291667	0.0416667	0	0	0	0	0	0	0
DC2	0.275	0.05	0.4	0	0.025	0	0	0	0	0	0	0	0	0	0	0	0.25	0	0	0
Nonclassical monocytes	0.0322581	0	0.935484	0	0	0	0	0	0	0	0	0	0	0	0.016129	0	0.016129	0	0	0
MNP/T doublets	0.904966	0.00513699	0.0136986	0.000856164	0	0.00171233	0.00171233	0.00256849	0.00171233	0.00256849	0	0.000856164	0.000856164	0.00171233	0.00256849	0.00256849	0.0291096	0.0196918	0	0.00770548
ILC3	0	0.114537	0	0	0	0.559471	0.0176211	0.00881057	0	0.0969163	0	0.00440529	0	0	0.162996	0.0352423	0	0	0	0
Erythrophagocytic macrophages	0.775	0	0.05	0	0	0	0.025	0	0	0	0	0	0	0	0	0	0.125	0.025	0	0
Tnaive/CM_CD4_activated	0	0	0	0	0	0.0384615	0.0384615	0.0384615	0.576923	0.307692	0	0	0	0	0	0	0	0	0	0
GC_B (I)	0	0.125	0	0.5	0.375	0	0	0	0	0	0	0	0	0	0	0	0	0	0	0
Progenitor	0	0.162162	0.0135135	0.22973	0.0135135	0.0810811	0.108108	0	0	0.202703	0	0	0	0.0945946	0	0	0	0	0	0.0945946
T/B doublets	0	0.0571429	0	0.0428571	0.314286	0.0428571	0.0428571	0.0142857	0	0.0285714	0	0.0142857	0	0.4	0.0285714	0.0142857	0	0	0	0
Megakaryocytes	0	0	0	0.0714286	0	0	0.857143	0	0	0	0	0	0	0.0714286	0	0	0	0	0	0
DC1	0	0.5	0	0	0	0	0.166667	0	0	0	0	0	0	0	0.333333	0	0	0	0	0
migDC	0.0909091	0.727273	0	0	0	0	0	0	0	0.181818	0	0	0	0	0	0	0	0	0	0
GC_B (II)	0	0	0	0	1	0	0	0	0	0	0	0	0	0	0	0	0	0	0	0
pDC	0	1	0	0	0	0	0	0	0	0	0	0	0	0	0	0	0	0	0	0
Erythroid	0	0	0	1	0	0	0	0	0	0	0	0	0	0	0	0	0	0	0	0
Pre-B	0	0	0	0	1	0	0	0	0	0	0	0	0	0	0	0	0	0	0	0

### Sheet: SOUP
Annotation	Cluster_1	Cluster_2	Cluster_3	Cluster_4
Alveolar macrophages	0.993545	0.00367757	0.00195137	0.000825578
Tem/emra_CD8	0	0.998416	0	0.00158443
Classical monocytes	0.0011289	0.00133415	0.997434	0.000102627
Plasma cells	0	0.137131	0.000351617	0.862518
Memory B cells	0	0.0244159	0	0.975584
NK_CD16+	0	0.999799	0	0.000200924
Intestinal macrophages	0.84264	0.0964467	0.0558376	0.00507614
Tgd_CRTAM+	0	0.99861	0	0.00138985
Tnaive/CM_CD8	0	0.0359617	0	0.964038
Tnaive/CM_CD4	0	0.00608082	0	0.993919
Teffector/EM_CD4	0	0.13261	0	0.86739
Trm/em_CD8	0	0.984297	0	0.0157026
Tfh	0	0.231185	0	0.768815
Trm_gut_CD8	0	0.998667	0	0.00133257
MAIT	0	0.897887	0	0.102113
T_CD4/CD8	0	0.938284	0	0.0617165
Tregs	0	0.423389	0	0.576611
Mast cells	0.00240674	0.388688	0.00240674	0.606498
Trm_Th1/Th17	0	0.958294	0	0.0417062
Naive B cells	0	0.0132275	0	0.986772
NK_CD56bright_CD16-	0	0.994652	0	0.00534759
Trm_Tgd	0	1	0	0
MNP/B doublets	0.0105263	0.0526316	0	0.936842
Cycling	0.352	0.008	0.632	0.008
Intermediate macrophages	0.827068	0.0075188	0.165414	0
Plasmablasts	0	0.406897	0	0.593103
ABCs	0	0.0915493	0	0.908451
Cycling T&NK	0	0.966667	0	0.0333333
DC2	0.475	0	0.375	0.15
Nonclassical monocytes	0.016129	0	0.967742	0.016129
MNP/T doublets	0.888699	0.0145548	0.0256849	0.0710616
ILC3	0	0.792952	0	0.207048
Erythrophagocytic macrophages	0.775	0.025	0.075	0.125
Tnaive/CM_CD4_activated	0	0.0769231	0	0.923077
GC_B (I)	0	0.25	0	0.75
Progenitor	0	0.189189	0.310811	0.5
T/B doublets	0	0.371429	0.114286	0.514286
Megakaryocytes	0.0714286	0.857143	0	0.0714286
DC1	0.166667	0.166667	0	0.666667
migDC	0	0.181818	0	0.818182
GC_B (II)	0	1	0	0
pDC	0	0	0	1
Erythroid	0	0	0	1
Pre-B	0	1	0	0

### Sheet: leiden_knn
Annotation	Cluster_1	Cluster_2	Cluster_3	Cluster_4	Cluster_5	Cluster_6	Cluster_7	Cluster_8	Cluster_9	Cluster_10	Cluster_11
Alveolar macrophages	0.968628	0	0.00030021	0.0310718	0	0	0	0	0	0	0
Tem/emra_CD8	0	0.937415	0	0.0270484	0.000792214	0.00067904	0	0.0281802	0.00577184	0.000113173	0
Classical monocytes	0.00872332	0	0.96757	0.0236043	0	0.000102627	0	0	0	0	0
Plasma cells	0	0	0	0.855485	0.00246132	0	0	0.0646976	0	0.0773558	0
Memory B cells	0	0	0	0.0183119	0.978741	0	0	0.00252578	0	0.000420964	0
NK_CD16+	0	0.917219	0	0.0464135	0.000200924	0.00160739	0	0.0329516	0.00100462	0.000602773	0
Intestinal macrophages	0.0659898	0	0.00507614	0.13198	0	0.00507614	0.791878	0	0	0	0
Tgd_CRTAM+	0	0.854065	0	0.0326616	0.0104239	0.000694927	0	0.0945101	0.00694927	0.000694927	0
Tnaive/CM_CD8	0	0.000659848	0	0.00362917	0.000329924	0	0	0.00230947	0.993072	0	0
Tnaive/CM_CD4	0	0	0	0.0092193	0.000196155	0	0	0.00333464	0.986073	0	0.00117693
Teffector/EM_CD4	0	0.0108569	0	0.0104692	0.000193874	0	0	0.0120202	0.93195	0.000193874	0.0343156
Trm/em_CD8	0	0.767641	0	0.0532697	0.00934208	0.000993838	0	0.0926257	0.073544	0.00119261	0.00139137
Tfh	0	0.00260208	0	0.0170136	0.0010008	0	0	0.0114091	0.963771	0	0.00420336
Trm_gut_CD8	0	0.273177	0	0.00780506	0.000571102	0	0	0.625928	0.0921378	0.000380735	0
MAIT	0	0.482394	0	0.0704225	0.00704225	0	0	0.0915493	0.348592	0	0
T_CD4/CD8	0	0.00289296	0	0.877531	0	0	0	0.0318226	0.0858245	0	0.00192864
Tregs	0	0.0427721	0	0.0314023	0.00433135	0	0	0.0243638	0.6719	0.00108284	0.224147
Mast cells	0	0	0.00120337	0.164862	0	0	0	0.830325	0	0.00361011	0
Trm_Th1/Th17	0	0.0618483	0	0.007109	0.000473934	0.000473934	0	0.815877	0.106161	0.000236967	0.00781991
Naive B cells	0	0	0	0.037037	0.962963	0	0	0	0	0	0
NK_CD56bright_CD16-	0	0.754011	0	0.0748663	0.0160428	0	0	0.128342	0.0160428	0.0106952	0
Trm_Tgd	0	0.503977	0	0.0122921	0	0.00144613	0	0.470716	0.0115691	0	0
MNP/B doublets	0	0	0	0.0421053	0.947368	0	0	0	0	0.0105263	0
Cycling	0.328	0	0.064	0.024	0	0	0	0	0	0.584	0
Intermediate macrophages	0.909774	0	0.037594	0.0526316	0	0	0	0	0	0	0
Plasmablasts	0	0	0	0.118621	0	0	0	0	0	0.881379	0
ABCs	0	0	0	0.0211268	0.957746	0	0	0	0	0.0211268	0
Cycling T&NK	0	0.4125	0	0.0583333	0.00416667	0	0	0.00833333	0	0.0333333	0.483333
DC2	0.475	0	0.3	0.025	0.075	0	0.125	0	0	0	0
Nonclassical monocytes	0.193548	0	0.774194	0	0	0	0.016129	0.016129	0	0	0
MNP/T doublets	0.077911	0.00342466	0.0162671	0.0325342	0.000856164	0.86387	0	0.00171233	0.00171233	0.00171233	0
ILC3	0	0.030837	0	0.0748899	0.123348	0	0	0.449339	0.15859	0.162996	0
Erythrophagocytic macrophages	0.8	0	0	0.2	0	0	0	0	0	0	0
Tnaive/CM_CD4_activated	0	0	0	0.0769231	0	0	0	0	0.923077	0	0
GC_B (I)	0	0	0	0	0.25	0	0	0	0	0.75	0
Progenitor	0	0	0	0.297297	0.0810811	0	0	0.0135135	0	0.608108	0
T/B doublets	0	0.0571429	0.0285714	0.357143	0.285714	0.0142857	0	0.1	0.0571429	0.0714286	0.0285714
Megakaryocytes	0	0	0	0.928571	0	0	0	0	0	0.0714286	0
DC1	0	0	0	0.166667	0.5	0	0.333333	0	0	0	0
migDC	0	0	0	0	0	0.909091	0	0.0909091	0	0	0
GC_B (II)	0	0	0	0	1	0	0	0	0	0	0
pDC	0	0	0	0	1	0	0	0	0	0	0
Erythroid	0	0	0	0	0	0	0	0	0	1	0
Pre-B	0	0	0	1	0	0	0	0	0	0	0

### Sheet: scCCESS_SIMLR
Annotation	Cluster_1	Cluster_2	Cluster_3	Cluster_4	Cluster_5	Cluster_6	Cluster_7	Cluster_8	Cluster_9	Cluster_10	Cluster_11	Cluster_12	Cluster_13
Alveolar macrophages	0.997823	0	0.000525368	0	0	0	0.00165116	0	0	0	0	0	0
Tem/emra_CD8	0.000113173	0.992191	0	0.000113173	0	0.00588502	0	0.000565867	0	0.00113173	0	0	0
Classical monocytes	0.00174466	0	0.85314	0	0	0.00523399	0.139881	0	0	0	0	0	0
Plasma cells	0	0	0	0.998594	0.00105485	0.000351617	0	0	0	0	0	0	0
Memory B cells	0	0	0	0.0023153	0.982109	0.0155757	0	0	0	0	0	0	0
NK_CD16+	0	0.989753	0	0	0	0.0102471	0	0	0	0	0	0	0
Intestinal macrophages	0.0609137	0	0.375635	0	0	0.0253807	0.0203046	0	0	0	0	0.517766	0
Tgd_CRTAM+	0	0.979847	0	0	0	0.00625434	0	0.0138985	0	0	0	0	0
Tnaive/CM_CD8	0	0.00725833	0	0	0	0.000659848	0	0.000329924	0	0.991752	0	0	0
Tnaive/CM_CD4	0	0.000196155	0	0	0	0.00274617	0	0	0	0.997058	0	0	0
Teffector/EM_CD4	0	0.0131834	0	0	0	0.00504071	0	0.00310198	0	0.978674	0	0	0
Trm/em_CD8	0	0.932021	0	0.000198768	0	0.0192805	0	0.0369708	0	0.0115285	0	0	0
Tfh	0	0.00140112	0	0	0	0.0110088	0	0.00180144	0	0.985789	0	0	0
Trm_gut_CD8	0	0.00799543	0	0	0	0.00342661	0	0.982867	0	0.00571102	0	0	0
MAIT	0	0.492958	0	0	0	0.0598592	0	0.0316901	0	0.415493	0	0	0
T_CD4/CD8	0.00096432	0.0414658	0	0	0	0.829315	0	0.0231437	0	0.105111	0	0	0
Tregs	0	0.00216567	0	0.00378993	0	0.0243638	0	0.00270709	0	0.966973	0	0	0
Mast cells	0	0	0	0	0	0.00361011	0.00120337	0	0.995187	0	0	0	0
Trm_Th1/Th17	0	0.0158768	0	0.000236967	0.000473934	0.00734597	0	0.918957	0.000473934	0.0566351	0	0	0
Naive B cells	0	0	0	0.0026455	0.986772	0.010582	0	0	0	0	0	0	0
NK_CD56bright_CD16-	0	0.930481	0	0	0	0.0320856	0	0.0213904	0.0160428	0	0	0	0
Trm_Tgd	0	0.000723066	0	0	0	0.00723066	0	0.992046	0	0	0	0	0
MNP/B doublets	0	0	0	0.0210526	0.947368	0.0315789	0	0	0	0	0	0	0
Cycling	0.328	0	0.624	0.048	0	0	0	0	0	0	0	0	0
Intermediate macrophages	0.834586	0	0.0150376	0	0	0	0.150376	0	0	0	0	0	0
Plasmablasts	0	0	0	0.998621	0	0.00137931	0	0	0	0	0	0	0
ABCs	0	0	0	0.0352113	0.957746	0.00704225	0	0	0	0	0	0	0
Cycling T&NK	0	0.433333	0	0.0916667	0.0125	0.0291667	0	0.00833333	0.00416667	0.420833	0	0	0
DC2	0.25	0	0.425	0	0.025	0	0.225	0	0.075	0	0	0	0
Nonclassical monocytes	0	0	0.516129	0	0	0	0.483871	0	0	0	0	0	0
MNP/T doublets	0.072774	0.00342466	0.0214041	0.00256849	0.000856164	0	0.00941781	0.00428082	0	0.00513699	0.746575	0.00171233	0.131849
ILC3	0	0.00881057	0	0	0	0.0220264	0	0.0264317	0.264317	0.678414	0	0	0
Erythrophagocytic macrophages	0.575	0	0.15	0	0	0	0	0	0	0	0	0.275	0
Tnaive/CM_CD4_activated	0	0.0769231	0	0	0	0.0384615	0	0	0	0.884615	0	0	0
GC_B (I)	0	0	0	0.5	0.375	0	0	0	0	0.125	0	0	0
Progenitor	0	0	0.297297	0.351351	0.0675676	0.0540541	0	0	0.148649	0.0810811	0	0	0
T/B doublets	0.0142857	0.0428571	0	0.457143	0.328571	0.0571429	0	0.0142857	0	0.0857143	0	0	0
Megakaryocytes	0	0	0	0.142857	0	0	0	0	0	0.857143	0	0	0
DC1	0	0	0.333333	0.333333	0.166667	0	0.166667	0	0	0	0	0	0
migDC	0	0	0.454545	0.0909091	0.0909091	0	0	0	0.181818	0.0909091	0	0.0909091	0
GC_B (II)	0	0	0	0	1	0	0	0	0	0	0	0	0
pDC	0	0	0	0	0	0	0	0	1	0	0	0	0
Erythroid	0	0	0	1	0	0	0	0	0	0	0	0	0
Pre-B	0	0	0	0	1	0	0	0	0	0	0	0	0

### Sheet: scLCA
Annotation	Cluster_1	Cluster_2
Alveolar macrophages	0.0874362	0.912564
Tem/emra_CD8	0.00735627	0.992644
Classical monocytes	0.999692	0.000307882
Plasma cells	0.00949367	0.990506
Memory B cells	0.00210482	0.997895
NK_CD16+	0.00502311	0.994977
Intestinal macrophages	0.949239	0.0507614
Tgd_CRTAM+	0.00138985	0.99861
Tnaive/CM_CD8	0.0211151	0.978885
Tnaive/CM_CD4	0.0223617	0.977638
Teffector/EM_CD4	0.0246219	0.975378
Trm/em_CD8	0.00298151	0.997018
Tfh	0.0248199	0.97518
Trm_gut_CD8	0.00171331	0.998287
MAIT	0	1
T_CD4/CD8	0.0096432	0.990357
Tregs	0.0389821	0.961018
Mast cells	0.523466	0.476534
Trm_Th1/Th17	0.00331754	0.996682
Naive B cells	0	1
NK_CD56bright_CD16-	0	1
Trm_Tgd	0.000723066	0.999277
MNP/B doublets	0	1
Cycling	0.728	0.272
Intermediate macrophages	0.729323	0.270677
Plasmablasts	0.102069	0.897931
ABCs	0.00704225	0.992958
Cycling T&NK	0.154167	0.845833
DC2	0.95	0.05
Nonclassical monocytes	1	0
MNP/T doublets	0.711473	0.288527
ILC3	0.0792952	0.920705
Erythrophagocytic macrophages	0.925	0.075
Tnaive/CM_CD4_activated	0	1
GC_B (I)	0.25	0.75
Progenitor	0.891892	0.108108
T/B doublets	0.242857	0.757143
Megakaryocytes	1	0
DC1	1	0
migDC	0.727273	0.272727
GC_B (II)	0	1
pDC	1	0
Erythroid	0.5	0.5
Pre-B	0	1

### Sheet: seurat
Annotation	Cluster_1	Cluster_2	Cluster_3	Cluster_4	Cluster_5	Cluster_6	Cluster_7	Cluster_8	Cluster_9	Cluster_10	Cluster_11	Cluster_12	Cluster_13	Cluster_14	Cluster_15	Cluster_16	Cluster_17	Cluster_18	Cluster_19	Cluster_20
Alveolar macrophages	0.851846	0	7.50525e-05	0	0	0	0	0	0	0	0	0	0	0	0.0397028	0.000150105	0.00030021	0.105824	0.00150105	0.00060042
Tem/emra_CD8	0	0.980647	0	0	0	0.00124491	0.000113173	0	0.00181077	0.000905387	0	0.0148257	0	0.000452694	0	0	0	0	0	0
Classical monocytes	0.000615764	0	0.840107	0	0	0	0	0	0	0	0	0	0	0	0.0141626	0	0	0.00143678	0.143678	0
Plasma cells	0	0	0	0.111463	0.00105485	0	0	0	0	0	0	0	0.887482	0	0	0	0	0	0	0
Memory B cells	0	0	0	0	0.981267	0	0	0	0	0	0.0185224	0.000210482	0	0	0	0	0	0	0	0
NK_CD16+	0	0.101065	0	0	0	0.882861	0	0	0.000401849	0	0	0.0152702	0	0.000401849	0	0	0	0	0	0
Intestinal macrophages	0.0152284	0	0.00507614	0	0	0	0.00507614	0	0	0	0	0	0	0	0.142132	0.781726	0.00507614	0.0101523	0.035533	0
Tgd_CRTAM+	0	0.963864	0	0	0	0.000694927	0.00138985	0.00208478	0	0.00138985	0	0.019458	0	0.0111188	0	0	0	0	0	0
Tnaive/CM_CD8	0	0.00725833	0	0	0	0	0	0.000329924	0.000989772	0.987463	0	0.00395909	0	0	0	0	0	0	0	0
Tnaive/CM_CD4	0	0.000196155	0	0	0	0	0.000196155	0	0.000392311	0.991369	0	0.00784621	0	0	0	0	0	0	0	0
Teffector/EM_CD4	0	0.0188057	0	0	0	0	0	0	0.0356727	0.930593	0	0.0118263	0	0.00310198	0	0	0	0	0	0
Trm/em_CD8	0	0.909561	0	0	0	0	0	0.00218644	0.00795071	0.0119261	0	0.0325979	0	0.0357782	0	0	0	0	0	0
Tfh	0	0.00240192	0	0	0	0	0.00040032	0.00020016	0.00320256	0.97538	0	0.0172138	0	0.00120096	0	0	0	0	0	0
Trm_gut_CD8	0	0.0127546	0	0	0	0	0	0.938131	0.000190367	0.00571102	0	0.00666286	0	0.0365505	0	0	0	0	0	0
MAIT	0	0.732394	0	0	0	0	0	0.0105634	0.0105634	0.161972	0	0.0669014	0	0.0176056	0	0	0	0	0	0
T_CD4/CD8	0	0.0173578	0	0	0	0.00096432	0	0.00771456	0.00096432	0.0800386	0	0.889103	0	0.00289296	0.00096432	0	0	0	0	0
Tregs	0	0.00974553	0	0	0	0	0.000541419	0.00108284	0.21765	0.734705	0	0.0324851	0	0.00378993	0	0	0	0	0	0
Mast cells	0	0	0.00120337	0	0	0	0.984356	0	0	0	0	0.00722022	0	0.00240674	0	0	0.00240674	0.00240674	0	0
Trm_Th1/Th17	0	0.0372038	0	0	0	0	0	0.0454976	0.007109	0.0433649	0	0.00663507	0	0.86019	0	0	0	0	0	0
Naive B cells	0	0	0	0	0.962963	0	0	0	0	0	0.037037	0	0	0	0	0	0	0	0	0
NK_CD56bright_CD16-	0	0.149733	0	0	0	0.780749	0.0106952	0.0213904	0	0	0	0.0320856	0	0.00534759	0	0	0	0	0	0
Trm_Tgd	0	0.00289226	0	0	0	0	0	0.984093	0	0	0	0.0122921	0	0.000723066	0	0	0	0	0	0
MNP/B doublets	0	0	0	0.0105263	0.947368	0	0	0	0	0	0.0315789	0	0.0105263	0	0	0	0	0	0	0
Cycling	0.208	0	0.248	0.016	0	0	0.4	0	0	0	0	0	0	0	0	0	0.024	0.096	0	0.008
Intermediate macrophages	0.639098	0	0.0075188	0	0	0	0	0	0	0	0	0	0	0	0.075188	0.0150376	0	0.12782	0.135338	0
Plasmablasts	0	0	0	0.908966	0.00137931	0	0.00137931	0	0	0	0	0.00275862	0.0855172	0	0	0	0	0	0	0
ABCs	0	0	0	0.0140845	0.971831	0	0	0	0	0	0.0140845	0	0	0	0	0	0	0	0	0
Cycling T&NK	0	0.0583333	0	0.00416667	0	0.0291667	0.0666667	0	0.804167	0	0	0.0375	0	0	0	0	0	0	0	0
DC2	0.15	0	0.375	0	0.025	0	0.075	0	0	0	0	0	0	0	0	0.15	0.025	0.1	0.1	0
Nonclassical monocytes	0	0	0.5	0	0	0	0.016129	0	0	0	0	0	0	0	0	0.0645161	0	0.016129	0.403226	0
MNP/T doublets	0.0513699	0.00256849	0.0145548	0.000856164	0	0	0.0136986	0.000856164	0.000856164	0.00342466	0	0.000856164	0.00171233	0.00171233	0.00342466	0.00256849	0.675514	0.115582	0.00513699	0.105308
ILC3	0	0.0176211	0	0	0	0	0.9163	0.00440529	0	0.0132159	0	0.030837	0	0.0176211	0	0	0	0	0	0
Erythrophagocytic macrophages	0.1	0	0.075	0	0	0	0	0	0	0	0	0	0	0	0.05	0	0.1	0.65	0.025	0
Tnaive/CM_CD4_activated	0	0.0384615	0	0	0	0	0	0	0	0.884615	0	0.0769231	0	0	0	0	0	0	0	0
GC_B (I)	0	0	0	0.5	0.375	0	0	0	0.125	0	0	0	0	0	0	0	0	0	0	0
Progenitor	0	0	0.0540541	0	0	0	0.851351	0	0.0405405	0	0	0.027027	0	0	0.027027	0	0	0	0	0
T/B doublets	0	0	0	0.142857	0.314286	0	0.114286	0	0.0571429	0.0285714	0.0285714	0	0.3	0.0142857	0	0	0	0	0	0
Megakaryocytes	0	0	0	0	0	0	0	0	0.0714286	0	0	0	0	0	0.857143	0	0	0.0714286	0	0
DC1	0	0	0	0	0	0	0.666667	0	0	0	0	0	0	0	0.166667	0	0	0	0	0.166667
migDC	0	0	0	0	0	0	0.818182	0	0	0	0	0	0	0	0	0	0.181818	0	0	0
GC_B (II)	0	0	0	0	1	0	0	0	0	0	0	0	0	0	0	0	0	0	0	0
pDC	0	0	0	0	0	0	1	0	0	0	0	0	0	0	0	0	0	0	0	0
Erythroid	0	0	0	1	0	0	0	0	0	0	0	0	0	0	0	0	0	0	0	0
Pre-B	0	0	0	0	0	0	0	0	0	0	1	0	0	0	0	0	0	0	0	0
