## Supplementary Table 15 for "Scalable nonparametric clustering with unified marker gene selection for single-cell RNA-seq data"

### Sheet: NCLUSION
Annotation	Cluster_1	Cluster_2	Cluster_3	Cluster_4	Cluster_5	Cluster_6	Cluster_7	Cluster_8	Cluster_9	Cluster_10	Cluster_11	Cluster_12	Cluster_13	Cluster_14	Cluster_15
GMP	0.412987	0.47013	0	0.0285714	0	0	0.0155844	0.0155844	0	0.00909091	0.0012987	0	0.0467532	0	0
GMP-like	0.430609	0.517279	0.000548546	0.00219419	0	0.0224904	0.0131651	0.00493692	0	0.00219419	0	0	0.000548546	0	0.00603401
Prog-like	0.30303	0.271645	0	0.000270563	0	0.114989	0.00730519	0.00351732	0	0.000811688	0	0	0.014881	0	0.28355
ProMono-like	0.085452	0.0416667	0	0.56709	0	0.0310734	0.259887	0.00141243	0.00423729	0.0049435	0.00423729	0	0	0	0
HSC-like	0.381198	0.0485537	0	0	0	0.254649	0.0299587	0	0	0	0	0	0.026343	0	0.259298
cDC-like	0.0507737	0.104449	0	0.0256286	0	0.654255	0.0599613	0.00338491	0.089942	0.000483559	0	0	0	0	0.0111219
Mono-like	0.012549	0	0	0.047451	0.000392157	0.0462745	0.440784	0.000392157	0.449412	0	0.00235294	0.000392157	0	0	0
earlyEry	0.292225	0.241287	0	0	0	0	0.0142985	0.279714	0	0.0214477	0.000893655	0.000893655	0.0741734	0	0.075067
Mono	0.0179487	0	0	0.147863	0.0017094	0.00641026	0.197436	0.00042735	0.619658	0.0017094	0.0034188	0.00213675	0	0.00128205	0
Prog	0.250165	0.241562	0	0	0.000661813	0	0.00198544	0.00595632	0	0.00794176	0	0	0.483786	0	0.00794176
ProMono	0.117172	0.0353535	0	0.755556	0	0.0121212	0.0585859	0.00606061	0.00505051	0.00909091	0.0010101	0	0	0	0
cDC	0.113907	0.0251656	0	0.366887	0	0.210596	0.100662	0.010596	0.168212	0.0013245	0	0	0	0.0013245	0.0013245
CTL	0.0313901	0.00597907	0	0	0.779522	0.00224215	0.0142003	0.00597907	0.00149477	0.00149477	0.000747384	0.153214	0.000747384	0	0.00298954
HSC	0.153459	0.0163522	0	0	0	0.00125786	0.0201258	0	0	0	0	0.00251572	0.780503	0	0.0257862
T	0.0222379	0.00760028	0	0.000422238	0.0682618	0.000562984	0.0033779	0.00478536	0.00070373	0.000422238	0	0.889092	0.000140746	0	0.00239268
NK	0.0121889	0.00812595	0	0.00101574	0.892839	0.00863382	0.00558659	0.0035551	0.00101574	0	0.00203149	0.0538344	0.00101574	0.000507872	0.00964957
ProB	0.459732	0.312081	0	0	0.0033557	0.0033557	0.0234899	0.137584	0	0.0033557	0	0	0.0436242	0	0.0134228
Plasma	0.0165794	0.0078534	0	0	0.004363	0	0.0034904	0.0052356	0	0	0.958988	0.0034904	0	0	0
B	0.328846	0.00192308	0	0	0.0846154	0.175	0.0653846	0	0.00384615	0	0.0288462	0.301923	0.00192308	0	0.00769231
lateEry	0.128668	0.0105342	0	0	0.00300978	0	0.0120391	0.313017	0	0.0263356	0.00150489	0.00451467	0.00451467	0.490594	0.00526712
pDC	0.533333	0.124444	0	0.08	0.0133333	0.142222	0.0577778	0.0133333	0	0	0	0	0	0	0.0355556
MUTZ3_Prog-like	0.0139276	0.00371402	0.395234	0	0	0	0	0.00216651	0	0.58372	0	0	0	0	0.00123801
MUTZ3_ProMono-like	0.00707071	0	0.381818	0.0040404	0	0.0010101	0	0	0.0030303	0.60303	0	0	0	0	0
MUTZ3_GMP-like	0.0173092	0.00157356	0.543666	0.00157356	0	0	0.000786782	0.00236035	0	0.43273	0	0	0	0	0
MUTZ3_HSC-like	0.0723404	0.00425532	0.119149	0	0	0	0	0	0	0.782979	0	0	0.00425532	0	0.0170213
MUTZ3_cDC-like	0.036036	0	0.342342	0	0	0.00900901	0.00900901	0	0.0810811	0.522523	0	0	0	0	0
MUTZ3_Mono-like	0.0166667	0	0.238889	0.0166667	0	0.00555556	0.0333333	0	0.305556	0.383333	0	0	0	0	0
OCI_AML3_ProMono-like	0	0	0.00507614	0.0152284	0	0	0	0.873096	0	0.106599	0	0	0	0	0
OCI_AML3_GMP-like	0.00948992	0	0	0	0	0	0.00118624	0.742586	0	0.246738	0	0	0	0	0
OCI_AML3_Prog-like	0.0212766	0	0	0	0	0	0	0.329787	0	0.648936	0	0	0	0	0
OCI_AML3_cDC-like	0.025641	0	0	0.0769231	0	0	0.025641	0.641026	0	0.230769	0	0	0	0	0
OCI_AML3_HSC-like	0.25	0	0	0	0	0	0.25	0.5	0	0	0	0	0	0	0
OCI_AML3_Mono-like	0	0	0	0	0	0	1	0	0	0	0	0	0	0	0

### Sheet: SOUP
Annotation	Cluster_1	Cluster_2	Cluster_3	Cluster_4
HSC	0.825157	0.0943396	0.0805031	0
Prog	0.440106	0.211118	0.348114	0.000661813
earlyEry	0.220733	0.0652368	0.712243	0.00178731
lateEry	0.286682	0.00451467	0.700527	0.0082769
GMP	0.219481	0.218182	0.54026	0.0220779
ProMono	0.020202	0.0333333	0.171717	0.774747
Mono	0.0141026	0	0.000854701	0.985043
cDC	0.0516556	0.0331126	0.18543	0.729801
pDC	0.604444	0.08	0.288889	0.0266667
ProB	0.312081	0.0604027	0.624161	0.0033557
Plasma	0.883944	0.0008726	0.103839	0.0113438
T	0.982125	0.0018297	0.0130894	0.00295567
CTL	0.963378	0.00523169	0.0209268	0.0104634
B	0.888462	0.0692308	0	0.0423077
NK	0.964449	0.00457085	0.0233621	0.00761808
HSC-like	0.319215	0.438017	0.170971	0.0717975
Prog-like	0.127165	0.418831	0.433712	0.0202922
GMP-like	0.15853	0.462973	0.353812	0.0246846
ProMono-like	0.0049435	0.059322	0.0882768	0.847458
Mono-like	0.00196078	0.00313725	0.000784314	0.994118
cDC-like	0.0522244	0.297872	0.0981625	0.551741
MUTZ3_HSC-like	0.00851064	0.834043	0.157447	0
MUTZ3_Prog-like	0.000928505	0.469824	0.528938	0.000309502
MUTZ3_GMP-like	0.00236035	0.387884	0.598741	0.0110149
MUTZ3_ProMono-like	0	0.617172	0.29899	0.0838384
MUTZ3_Mono-like	0	0.288889	0.0388889	0.672222
MUTZ3_cDC-like	0	0.441441	0.342342	0.216216
OCI_AML3_HSC-like	0.25	0	0.75	0
OCI_AML3_Prog-like	0	0.148936	0.851064	0
OCI_AML3_GMP-like	0	0.0438909	0.956109	0
OCI_AML3_ProMono-like	0	0.0253807	0.974619	0
OCI_AML3_Mono-like	0	0	0	1
OCI_AML3_cDC-like	0	0.128205	0.846154	0.025641

### Sheet: leiden_knn
Annotation	Cluster_1	Cluster_2	Cluster_3	Cluster_4	Cluster_5	Cluster_6
HSC	0.924528	0	0.0528302	0	0.0226415	0
Prog	0.749173	0	0.0377234	0.000661813	0.212442	0
earlyEry	0.319035	0	0.0473637	0.467382	0.165326	0.000893655
lateEry	0.0165538	0.000752445	0.182092	0.79383	0.00526712	0.00150489
GMP	0.351948	0.0012987	0.0480519	0.0012987	0.564935	0.0324675
ProMono	0.010101	0	0.0272727	0	0.655556	0.307071
Mono	0.000854701	0.0025641	0.0576923	0.000854701	0.0905983	0.847436
cDC	0.0834437	0	0.0635762	0.0013245	0.380132	0.471523
pDC	0.431111	0	0.235556	0	0.32	0.0133333
ProB	0.248322	0	0.104027	0.0302013	0.61745	0
Plasma	0.0078534	0.920593	0.0401396	0	0.030541	0.0008726
T	0.133146	0.000562984	0.837157	0.000562984	0.0215341	0.0070373
CTL	0.120329	0.00298954	0.823617	0.00298954	0.0351271	0.0149477
B	0.405769	0.0269231	0.540385	0	0.00384615	0.0230769
NK	0.151346	0.00203149	0.768918	0.00253936	0.0472321	0.027933
HSC-like	0.903926	0	0.0604339	0.00154959	0.027376	0.00671488
Prog-like	0.718074	0	0.01921	0.000270563	0.25974	0.00270563
GMP-like	0.676906	0	0.024136	0	0.272079	0.0268788
ProMono-like	0.0218927	0.00141243	0.0155367	0	0.295198	0.66596
Mono-like	0.00196078	0.0027451	0.0513725	0	0.00313725	0.940784
cDC-like	0.461315	0	0.0401354	0	0.168762	0.329787
MUTZ3_HSC-like	0.710638	0	0.00851064	0	0.0680851	0.212766
MUTZ3_Prog-like	0.403281	0	0.000619003	0	0.479418	0.116682
MUTZ3_GMP-like	0.150275	0	0.00157356	0	0.597168	0.250983
MUTZ3_ProMono-like	0.131313	0	0	0	0.280808	0.587879
MUTZ3_Mono-like	0.0666667	0	0	0	0.0111111	0.922222
MUTZ3_cDC-like	0.297297	0	0	0	0.306306	0.396396
OCI_AML3_HSC-like	0	0	0.5	0	0.5	0
OCI_AML3_Prog-like	0.0638298	0	0	0	0.93617	0
OCI_AML3_GMP-like	0.0142349	0	0	0	0.978648	0.00711744
OCI_AML3_ProMono-like	0.00507614	0	0	0	0.989848	0.00507614
OCI_AML3_Mono-like	0	0	0	0	0	1
OCI_AML3_cDC-like	0.0512821	0	0	0	0.897436	0.0512821

### Sheet: scCCESS_SIMLR
Annotation	Cluster_1	Cluster_2	Cluster_3	Cluster_4	Cluster_5	Cluster_6	Cluster_7	Cluster_8	Cluster_9	Cluster_10	Cluster_11	Cluster_12	Cluster_13	Cluster_14
HSC	0.0245283	0.813836	0	0.000628931	0.0415094	0	0.00314465	0	0.0226415	0.00440252	0	0	0.0886792	0.000628931
Prog	0.0264725	0.823958	0	0.00926539	0.0880212	0.000661813	0.00198544	0	0.0191926	0.00264725	0	0	0.0277962	0
earlyEry	0.0214477	0.142091	0.00268097	0.551385	0.0974084	0	0	0	0.00268097	0.00714924	0	0.000893655	0.174263	0
lateEry	0.00150489	0.00225734	0	0.916479	0.0127916	0	0.0082769	0	0.000752445	0.0105342	0	0.0105342	0.0368698	0
GMP	0.0428571	0.346753	0	0.0116883	0.476623	0	0.101299	0	0.00909091	0.0012987	0	0.0038961	0.00649351	0
ProMono	0.00606061	0.0010101	0	0.0040404	0.0262626	0	0.941414	0	0.0171717	0	0	0.0040404	0	0
Mono	0.0025641	0	0	0.0042735	0.0025641	0.00042735	0.974786	0	0.00512821	0.00213675	0.000854701	0.00683761	0.00042735	0
cDC	0	0.00662252	0	0.00397351	0.0264901	0	0.916556	0	0.0410596	0.0013245	0	0.00264901	0.0013245	0
pDC	0.00888889	0.302222	0	0.0133333	0.00888889	0	0.342222	0	0.164444	0.0266667	0.0622222	0.00444444	0.0666667	0
ProB	0.0201342	0.694631	0	0.033557	0.0302013	0	0.0134228	0	0.134228	0.0302013	0	0.0100671	0.033557	0
Plasma	0.0052356	0.0008726	0	0.0008726	0.0017452	0	0	0	0	0.0017452	0.561955	0.424956	0.0026178	0
T	0.000985222	0.000140746	0	0.00070373	0.00365939	0	0.00408163	0	0.00394089	0.97171	0.00126671	0	0.0135116	0
CTL	0.00298954	0.00149477	0.00149477	0.00224215	0.0104634	0	0.00822123	0	0.00747384	0.941704	0.00224215	0.000747384	0.0209268	0
B	0.00961538	0.00576923	0	0.00384615	0.0153846	0	0.223077	0	0.276923	0.390385	0.025	0.0288462	0.0211538	0
NK	0.000507872	0.00101574	0	0.000507872	0.00253936	0	0.00558659	0	0.0106653	0.957847	0	0.00203149	0.0192991	0
HSC-like	0.0759298	0.00206612	0	0	0.156508	0	0.00103306	0	0.430269	0.00103306	0	0.000516529	0.332645	0
Prog-like	0.0917208	0.0021645	0	0.000541126	0.271104	0	0.00135281	0	0.322781	0.000270563	0	0	0.310065	0
GMP-like	0.468459	0.000548546	0.000548546	0.00109709	0.285793	0	0.00219419	0.000548546	0.221064	0.000548546	0	0	0.0191991	0
ProMono-like	0.745763	0	0	0	0.0670904	0	0.125	0	0.0586158	0	0	0.00353107	0	0
Mono-like	0.363529	0	0	0.000392157	0.000784314	0	0.558039	0	0.0737255	0.000392157	0	0.0027451	0.000392157	0
cDC-like	0.00435203	0	0.000483559	0.000483559	0.0275629	0	0.29207	0	0.660542	0.00145068	0	0	0.0130561	0
MUTZ3_HSC-like	0	0.00425532	0	0	0	0.834043	0	0.0893617	0	0	0	0	0	0.0723404
MUTZ3_Prog-like	0	0	0	0.000619003	0.000309502	0.800062	0	0.114825	0	0	0	0	0.000619003	0.0835655
MUTZ3_GMP-like	0	0	0	0.000786782	0.000786782	0.693155	0	0.29819	0	0	0	0	0	0.00708104
MUTZ3_ProMono-like	0	0	0	0	0	0.692929	0	0.307071	0	0	0	0	0	0
MUTZ3_Mono-like	0	0	0	0	0	0.394444	0.00555556	0.6	0	0	0	0	0	0
MUTZ3_cDC-like	0	0	0	0	0	0.81982	0	0.18018	0	0	0	0	0	0
OCI_AML3_HSC-like	0	0	0.75	0	0.25	0	0	0	0	0	0	0	0	0
OCI_AML3_Prog-like	0	0	1	0	0	0	0	0	0	0	0	0	0	0
OCI_AML3_GMP-like	0	0	1	0	0	0	0	0	0	0	0	0	0	0
OCI_AML3_ProMono-like	0	0	1	0	0	0	0	0	0	0	0	0	0	0
OCI_AML3_Mono-like	0	0	0	0	0	0	1	0	0	0	0	0	0	0
OCI_AML3_cDC-like	0	0	1	0	0	0	0	0	0	0	0	0	0	0

### Sheet: scLCA
Annotation	Cluster_1	Cluster_2	Cluster_3	Cluster_4	Cluster_5	Cluster_6	Cluster_7	Cluster_8	Cluster_9	Cluster_10
HSC	0	0.855975	0.0899371	0.00125786	0.0421384	0.00125786	0.000628931	0.00628931	0.00125786	0.00125786
Prog	0	0.89411	0.0450033	0	0.0436797	0.00595632	0	0.00727995	0.000661813	0.00330907
earlyEry	0.000893655	0.781055	0.154602	0.00178731	0.0357462	0.00536193	0	0.000893655	0.00446828	0.0151921
lateEry	0	0.75395	0.124153	0.0240783	0.00677201	0.0481565	0.00752445	0.000752445	0.0233258	0.0112867
GMP	0	0.272727	0.00519481	0.0012987	0.0935065	0.606494	0.0025974	0.0038961	0.00779221	0.00649351
ProMono	0	0.0131313	0.0010101	0	0.00707071	0.929293	0.0131313	0.0111111	0.00505051	0.020202
Mono	0.00042735	0.0025641	0.00128205	0.00128205	0.00128205	0.182051	0.794444	0.0034188	0.0123932	0.000854701
cDC	0	0.015894	0.00662252	0.00264901	0.0145695	0.37351	0.343046	0.17351	0.00794702	0.0622517
pDC	0	0.08	0.133333	0.0177778	0.0311111	0.155556	0.0133333	0.248889	0.293333	0.0266667
ProB	0	0.302013	0.177852	0.0201342	0.221477	0.0939597	0	0.0033557	0.0134228	0.167785
Plasma	0	0.0017452	0	0	0.004363	0	0.0008726	0.0008726	0.992147	0
T	0	0.00351865	0.0149191	0.964954	0.00689655	0.000562984	0.00295567	0.00154821	0.00253343	0.00211119
CTL	0	0.0119581	0.0216741	0.929746	0.00672646	0.00896861	0.00597907	0.00298954	0.0044843	0.00747384
B	0	0.0230769	0.0480769	0.321154	0.1	0.00769231	0.0461538	0.330769	0.103846	0.0192308
NK	0	0.00507872	0.0213306	0.947689	0.000507872	0.00152362	0.00507872	0.0121889	0.00253936	0.00406298
HSC-like	0	0.128099	0.490186	0	0.10124	0.00154959	0.000516529	0.274793	0.00154959	0.00206612
Prog-like	0	0.212933	0.417208	0.000270563	0.106602	0.000811688	0.000541126	0.257305	0.000541126	0.00378788
GMP-like	0	0.182117	0.0235875	0.000548546	0.514536	0.0663741	0.000548546	0.196928	0	0.0153593
ProMono-like	0	0.00706215	0	0	0.0176554	0.882062	0.0190678	0.0515537	0.00564972	0.0169492
Mono-like	0	0	0.00196078	0.000392157	0.000784314	0.36902	0.581176	0.0427451	0.00313725	0.000784314
cDC-like	0	0.0130561	0.0309478	0.000483559	0.00870406	0.0236944	0.136847	0.772244	0.000483559	0.0135397
MUTZ3_HSC-like	1	0	0	0	0	0	0	0	0	0
MUTZ3_Prog-like	0.996595	0	0	0	0	0	0	0	0	0.00340452
MUTZ3_GMP-like	0.999213	0	0	0	0	0	0	0	0	0.000786782
MUTZ3_ProMono-like	1	0	0	0	0	0	0	0	0	0
MUTZ3_Mono-like	0.95	0	0	0	0	0	0.05	0	0	0
MUTZ3_cDC-like	0.963964	0	0	0	0	0	0.036036	0	0	0
OCI_AML3_HSC-like	0	0	0	0	0	0	0	0	0	1
OCI_AML3_Prog-like	0	0	0	0	0	0	0	0	0	1
OCI_AML3_GMP-like	0	0	0	0	0	0	0	0	0	1
OCI_AML3_ProMono-like	0	0	0	0	0	0	0	0	0	1
OCI_AML3_Mono-like	0	0	0	0	0	0	1	0	0	0
OCI_AML3_cDC-like	0	0	0	0	0	0	0	0	0	1

### Sheet: seurat
Annotation	Cluster_1	Cluster_2	Cluster_3	Cluster_4	Cluster_5	Cluster_6	Cluster_7	Cluster_8	Cluster_9	Cluster_10	Cluster_11	Cluster_12	Cluster_13	Cluster_14	Cluster_15	Cluster_16	Cluster_17
HSC	0.00188679	0.854088	0	0	0	0	0	0	0.0408805	0	0	0.00377358	0.000628931	0.0289308	0	0.0698113	0
Prog	0	0.92323	0	0.00198544	0	0.000661813	0	0	0.0258107	0	0	0	0.00132363	0.0277962	0	0.0191926	0
earlyEry	0.000893655	0.300268	0	0.517426	0	0	0	0	0.0134048	0	0.000893655	0.00178731	0	0.023235	0	0.13941	0.00268097
lateEry	0.00451467	0.0218209	0	0.927013	0	0.000752445	0.00376223	0	0.000752445	0	0.00526712	0.00451467	0.000752445	0.00150489	0	0.0293454	0
GMP	0	0.868831	0	0.00649351	0	0.0532468	0.0025974	0	0.00909091	0	0.0038961	0	0	0.0454545	0.0012987	0.00779221	0.0012987
ProMono	0.0010101	0.0727273	0	0.00707071	0	0.874747	0.0111111	0.0020202	0.0252525	0	0.0020202	0.0020202	0	0	0.0020202	0	0
Mono	0.0042735	0.00470085	0	0.00769231	0	0.191453	0.771795	0	0.00299145	0	0.00726496	0.00128205	0	0	0.00769231	0.000854701	0
cDC	0	0.0529801	0	0.00264901	0	0.44106	0.450331	0.0013245	0.0450331	0	0.0013245	0.00397351	0	0	0	0	0.0013245
pDC	0.00444444	0.226667	0	0	0	0.0888889	0.0355556	0	0.155556	0	0.00444444	0.395556	0	0.00444444	0	0.0755556	0.00888889
ProB	0	0.751678	0	0.00671141	0	0	0	0	0.134228	0	0	0.0201342	0	0.0134228	0	0.0536913	0.0201342
Plasma	0.0008726	0.0026178	0	0.0017452	0	0	0	0	0.0008726	0	0.986038	0.0034904	0	0.0034904	0	0	0.0008726
T	0.359606	0.00422238	0	0.000422238	0	0.000140746	0.00225194	0.000140746	0.0085855	0	0.00126671	0.0070373	0.586348	0.000844476	0	0.00689655	0.0222379
CTL	0.675635	0.0127055	0	0.000747384	0	0	0.00747384	0.000747384	0.00971599	0	0.00224215	0.0127055	0.221226	0.000747384	0.00149477	0.0134529	0.0411061
B	0.0480769	0.0173077	0	0	0	0	0.0576923	0	0.169231	0	0.0307692	0.615385	0.0230769	0.00576923	0.00192308	0.0288462	0.00192308
NK	0.510919	0.00660234	0	0.00152362	0	0	0.00457085	0	0.0111732	0	0.00203149	0.00609446	0.385475	0	0	0.0187913	0.0528187
HSC-like	0	0.139463	0	0	0	0.000516529	0.00206612	0	0.456095	0	0	0.00103306	0	0.0692149	0.000516529	0.331095	0
Prog-like	0	0.23539	0	0.000541126	0	0.000541126	0.000811688	0	0.349297	0.000270563	0	0.000541126	0	0.0968615	0	0.315476	0.000270563
GMP-like	0	0.272079	0	0.000548546	0	0.0159078	0.000548546	0	0.236423	0	0	0	0	0.43774	0.00109709	0.0356555	0
ProMono-like	0	0.0586158	0	0	0	0.516949	0.0134181	0.00141243	0.0586158	0	0.0049435	0	0	0	0.346045	0	0
Mono-like	0.000392157	0.00313725	0	0	0	0.0419608	0.581961	0	0.00941176	0	0.00313725	0.000784314	0	0	0.358431	0.000392157	0.000392157
cDC-like	0	0.0270793	0	0	0	0.049323	0.302224	0.000483559	0.606383	0.000967118	0	0.000483559	0	0	0.00193424	0.00967118	0.00145068
MUTZ3_HSC-like	0	0.00425532	0.634043	0	0.174468	0	0	0	0	0.182979	0	0	0	0	0	0.00425532	0
MUTZ3_Prog-like	0	0.00123801	0.272052	0	0.551532	0	0	0.000309502	0	0.174249	0	0	0	0	0	0.000619003	0
MUTZ3_GMP-like	0	0.000786782	0.250983	0	0.517703	0	0	0.00944138	0	0.221086	0	0	0	0	0	0	0
MUTZ3_ProMono-like	0	0	0.425253	0	0.322222	0	0	0	0	0.252525	0	0	0	0	0	0	0
MUTZ3_Mono-like	0	0	0.183333	0	0.05	0	0.0222222	0	0	0.744444	0	0	0	0	0	0	0
MUTZ3_cDC-like	0	0	0.297297	0	0.414414	0	0	0	0	0.288288	0	0	0	0	0	0	0
OCI_AML3_HSC-like	0	0.25	0	0	0	0	0	0.5	0	0	0	0.25	0	0	0	0	0
OCI_AML3_Prog-like	0	0	0	0	0	0	0	1	0	0	0	0	0	0	0	0	0
OCI_AML3_GMP-like	0	0	0	0	0	0.00118624	0	0.998814	0	0	0	0	0	0	0	0	0
OCI_AML3_ProMono-like	0	0	0	0	0	0	0	1	0	0	0	0	0	0	0	0	0
OCI_AML3_Mono-like	0	0	0	0	0	0	1	0	0	0	0	0	0	0	0	0	0
OCI_AML3_cDC-like	0	0	0.025641	0	0	0.025641	0	0.948718	0	0	0	0	0	0	0	0	0
